# Modelling the probability of meeting IUCN Red List criteria to support reassessments

**DOI:** 10.1101/2023.06.08.544254

**Authors:** Etienne Georges Henry, Luca Santini, Stuart Butchart, Manuela Gonzalez-Suarez, Pablo Miguel Lucas, Ana Benitez-Lopez, Giordano Mancini, Martin Jung, Pedro Cardoso, Alexander Zizka, Carsten Meyer, H. Resit Akcakaya, Alex Berryman, Victor Cazalis, Moreno Di Marco

## Abstract

Comparative extinction risk analysis - which predicts species extinction risk from correlation with traits or geographical characteristics - has gained research attention as a promising tool to support extinction risk assessment in the IUCN Red List of Threatened Species. However, its uptake has been very limited so far, possibly because these models only predict a species’ Red List category, without indicating which Red List criteria may be triggered by which such approaches cannot easily be used in Red List assessments. We overcome this implementation gap by developing models that predict the probability of species meeting individual Red List criteria. Using data on the world’s birds, we evaluated the predictive performance of our criterion-specific models and compared it with the typical criterion-blind modelling approach. We compiled data on biological traits (e.g., range size, clutch size) and external drivers (e.g., change in canopy cover) often associated with extinction risk. For each specific criterion, we modelled the relationship between extinction risk predictors and species’ Red List category under that criterion using ordinal regression models. We found criterion-specific models were better at predicting threatened species compared to a criterion-blind model (higher sensitivity), but less good at predicting not threatened species (lower specificity). As expected, different covariates were important for predicting threat status under different criteria, for example change in annual temperature was important to predict criteria related to population trends, while clutch size was important for criteria related to restricted area of occupancy or small population size. Our criteria-specific method can support Red List assessors by producing outputs that identify species likely to meet specific criteria, and which are the most important predictors: these species can be prioritised for re-evaluation. We expect this new approach to increase the uptake of extinction risk models in Red List assessments, bridging a long-standing research-implementation gap.
