## Supplementary material for "Modelling the probability of meeting IUCN Red List criteria to support reassessments": Birds taxonomic crosswalks

Wilman2014		Rational
Acrocephalus astrolabii	NA	Extinct
Amphilais seebohmi	Bradypterus seebohmi
Anodorhynchus glaucus	NA	Range "possibly extinct"
Anthornis melanocephala	NA	Extinct
Aphrastura masafucrae	Aphrastura masafuerae
Arborophila graydoni	Tropicoperdix graydoni
Arborophila chloropus	Tropicoperdix chloropus
Atlantisia rogersi	Laterallus rogersi
Garrulax koslowi	Pterorhinus koslowi
Garrulax lanceolatus	Pterorhinus lanceolatus
Garrulax waddelli	Pterorhinus waddelli
Caracara lutosa	NA	Extinct
Chaetornis striata	Schoenicola striatus
Charmosyna diadema	NA	Range "possibly extinct"
Chrysuronia oenone	Amazilia oenone
Coenocorypha barrierensis	NA	Extinct
Conostoma aemodium	Paradoxornis aemodium
Edolisoma parvulum	Coracina parvula
Corvinella corvina	Lanius corvinus
Juliamyia julie	Amazilia julie
Dinopium rafflesii	Chloropicoides rafflesii
Dromaius minor	NA	Extinct
Eurostopodus exul	NA	Range "possibly extinct"
Garrulax albogularis	Pterorhinus albogularis
Garrulax berthemyi	Pterorhinus berthemyi
Garrulax bieti	Ianthocincla bieti
Garrulax caerulatus	Pterorhinus caerulatus
Garrulax calvus	Melanocichla calva
Garrulax monachus	Pterorhinus monachus
Garrulax cinereiceps	Ianthocincla cinereiceps
Garrulax cinereifrons	Argya cinereifrons
Garrulax courtoisi	NA	No range map
Garrulax davidi	Pterorhinus davidi
Garrulax delesserti	Pterorhinus delesserti
Garrulax galbanus	Pterorhinus galbanus
Garrulax gularis	Pterorhinus gularis
Garrulax konkakinhensis	Ianthocincla konkakinhensis
Garrulax lugubris	Melanocichla lugubris
Garrulax lunulatus	Ianthocincla lunulata
Garrulax maximus	Ianthocincla maxima
Garrulax treacheri	Pterorhinus treacheri
Garrulax nuchalis	Pterorhinus nuchalis
Garrulax ocellatus	Ianthocincla ocellata
Garrulax pectoralis	Pterorhinus pectoralis
Garrulax perspicillatus	Pterorhinus perspicillatus
Garrulax poecilorhynchus	Pterorhinus poecilorhynchus
Garrulax ruficeps	Pterorhinus ruficeps
Garrulax ruficollis	Pterorhinus ruficollis
Garrulax rufogularis	Ianthocincla rufogularis
Garrulax sannio	Pterorhinus sannio
Garrulax sukatschewi	Ianthocincla sukatschewi
Garrulax vassali	Pterorhinus vassali
Geomalia heinrichi	Zoothera heinrichi
Glaucidium mooreorum	NA	Range "possibly extinct"
Gorsachius magnificus	Oroanassa magnifica
Antigone antigone	Grus antigone
Antigone canadensis	Grus canadensis
Antigone rubicunda	Grus rubicunda
Antigone vipio	Grus vipio
Turdinus calcicola	Gypsophila calcicola
Heteroglaux blewitti	Athene blewitti
Himatione fraithii	NA	Extinct
Hylocharis chrysura	Amazilia chrysura
Hylocharis cyanus	Amazilia cyanus
Hylocharis eliciae	Amazilia eliciae
Arachnothera hypogrammica	Kurochkinegramma hypogrammica
Lepidopyga coeruleogularis	Amazilia coeruleogularis
Lepidopyga goudoti	Amazilia goudoti
Lepidopyga lilliae	Amazilia lilliae
Locustella amnicola	Helopsaltes amnicola
Locustella certhiola	Helopsaltes certhiola
Locustella ochotensis	Helopsaltes ochotensis
Locustella pleskei	Helopsaltes pleskei
Locustella pryeri	Helopsaltes pryeri
Loxops ochraceus	NA	Range "possibly extinct/extinct"
Trichastoma cinereiceps	Pellorneum cinereiceps
Melidectes fuscus	Melionyx fuscus
Melidectes nouhuysi	Melionyx nouhuysi
Melidectes princeps	Melionyx princeps
Calendulauda alopex	Calendulauda africanoides
Mirafra ashi	Mirafra somalica
Mirafra gilletti	Calendulauda gilletti
Mirafra rufa	Calendulauda rufa
Turdinus brevicaudatus	Gypsophila brevicaudata
Turdinus crassus	Gypsophila crassa
Hypotaenidia dieffenbachii	NA	Extinct
Sinosuthora alphonsiana	Suthora alphonsiana
Chleuasicus atrosuperciliaris	Suthora atrosuperciliaris
Sinosuthora brunnea	Suthora brunnea
Sinosuthora conspicillata	Suthora conspicillata
Neosuthora davidiana	Suthora davidiana
Psittiparus gularis	Paradoxornis gularis
Psittiparus bakeri	Paradoxornis bakeri
Psittiparus margaritae	Paradoxornis margaritae
Cholornis paradoxus	Paradoxornis paradoxus
Sinosuthora przewalskii	Suthora przewalskii
Cholornis unicolor	Paradoxornis unicolor
Sinosuthora webbiana	Suthora webbiana
Sinosuthora zappeyi	Suthora zappeyi
Parophasma galinieri	Sylvia galinieri
Leucocarbo carunculatus	NA	Range "extant (non-breeding)"
Philydor novaesi	NA	Extinct
Polihierax insignis	Neohierax insignis
Pomarea fluxa	NA	Extinct
Pomarea mira	NA	Range "possibly extinct"
Pomarea pomarea	NA	Extinct
Porphyrio mantelli	NA	Extinct
Porphyrio albus	NA	Extinct
Hapalocrex flaviventer	Laterallus flaviventer
Porzana spiloptera	Laterallus spilopterus
Psittacula calthrapae	Nicopsitta calthrapae
Psittacula columboides	Nicopsitta columboides
Psittacula cyanocephala	Himalayapsitta cyanocephala
Psittacula eques	Alexandrinus eques
Psittacula eupatria	Palaeornis eupatria
Psittacula finschii	Himalayapsitta finschii
Psittacula himalayana	Himalayapsitta himalayana
Psittacula krameri	Alexandrinus krameri
Psittacula longicauda	Belocercus longicaudus
Psittacula roseata	Himalayapsitta roseata
Psitteuteles iris	Trichoglossus iris
Ptilinopus mercierii	NA	Extinct
Pyrocephalus dubius	NA	Extinct
Rhopocichla atriceps	Dumetia atriceps
Rimator malacoptilus	Napothera malacoptila
Schoenicola brevirostris	Catriscus brevirostris
Siphonorhis americana	NA	Range "possibly extinct"
Sylvia boehmi	Curruca boehmi
Sylvia buryi	Curruca buryi
Sylvia curruca	Curruca curruca
Sylvia subalpina	Curruca subalpina
Sylvia communis	Curruca communis
Sylvia conspicillata	Curruca conspicillata
Sylvia deserticola	Curruca deserticola
Sylvia crassirostris	Curruca crassirostris
Sylvia layardi	Curruca layardi
Sylvia leucomelaena	Curruca leucomelaena
Sylvia lugens	Curruca lugens
Sylvia melanocephala	Curruca melanocephala
Sylvia melanothorax	Curruca melanothorax
Sylvia mystacea	Curruca mystacea
Sylvia deserti	Curruca deserti
Sylvia nisoria	Curruca nisoria
Sylvia ruppeli	Curruca ruppeli
Sylvia balearica	Curruca balearica
Sylvia subcoerulea	Curruca subcoerulea
Sylvia undata	Curruca undata
Tachybaptus rufolavatus	NA	Extinct
Trichastoma bicolor	Pellorneum bicolor
Trichastoma buettikoferi	Pellorneum buettikoferi
Trichastoma celebense	Pellorneum celebense
Trichastoma pyrrogenys	Pellorneum pyrrogenys
Trichastoma rostratum	Pellorneum rostratum
Trichastoma tickelli	Pellorneum tickelli
Turdinus rufipectus	Gypsophila rufipecta
Turdoides affinis	Argya affinis
Chatarrhaea gularis	Argya gularis
Chatarrhaea longirostris	Argya longirostris
Turdoides rufescens	Argya rufescens
Turdoides somervillei	Argya somervillei
Turnix novaecaledoniae	NA	Range "possibly extinct"
Urolestes melanoleucus	Lanius melanoleucus
Yuhina castaniceps	Staphida castaniceps
Yuhina diademata	Parayuhina diademata
Yuhina everetti	Staphida everetti
Yuhina torqueola	Staphida torqueola
Lophura hatinhensis	Lophura edwardsi
Phyllastrephus leucolepis	Phyllastrephus icterinus
Mitu mitu	NA	Extinct in the wild
Zenaida graysoni	NA	Extinct in the wild
Claravis geoffroyi	Paraclaravis geoffroyi
Setopagis maculosa	NA	Range "possibly extant"
Caprimulgus centralasicus	NA	Range "possibly extant"
Discosura letitiae	NA	Range "possibly extant"
Eriocnemis godini	NA	Range "possibly extinct"
Pterodroma caribbaea	NA	Range "possibly extinct"
Phalacrocorax bougainvilliorum	Leucocarbo bougainvilliorum
Numenius borealis	NA	Range "possibly extinct"
Campephilus principalis	NA	Range "possibly extinct /possibly extant"
Campephilus imperialis	Na	Range "possibly extinct"
Hylatomus galeatus	Celeus galeatus
Cyanopsitta spixii	NA	Extinct in the wild
Drymotoxeres pucherani	Drymotoxeres pucheranii
Rhipidura hypoxantha	Chelidorhynx hypoxanthus
Psilorhinus morio	Cyanocorax morio
Corvus hawaiiensis	NA	Extinct in the wild
Eurochelidon sirintarae	NA	Range "possibly extant"
Petrochelidon perdita	NA	Range "possibly extant"
Buettikoferella bivittata	Cincloramphus bivittatus
Bradypterus alfredi	Locustella alfredi
Acrocephalus sorghophilus	NA	Range "extant (non breeding) / possibly extant"
Trichastoma malaccense	Pellorneum malaccense
Rimator danjoui	Napothera danjoui		(
Rimator albostriatus	Napothera albostriata
Rimator pasquieri	Napothera pasquieri
Myadestes lanaiensis	NA	Range "possibly extinct"
Anthus longicaudatus	Anthus vaalensis
Psittirostra psittacea	NA	Range "possibly extinct"
Hemignathus affinis	NA	Range "possibly extinct"
Paroreomyza flammea	NA	Extinct
Melamprosops phaeosoma	NA	Extinct
Vermivora bachmanii	NA	Range "possibly extinct"
Melozone fuscus	Melozone fusca
